# Phosphorylation of Ribosomal Protein S6 differentially affects mRNA translation based on ORF length

**DOI:** 10.1101/2021.03.18.436059

**Authors:** Jonathan Bohlen, Aurelio A. Teleman

## Abstract

Phosphorylation of Ribosomal Protein S6 (RPS6) was the first post-translational modification of the ribosome to be identified and is a commonly-used readout for mTORC1 activity. Although the cellular and organismal functions of RPS6 phosphorylation are known, its molecular consequences on translation are less well understood. Here we use selective ribosome footprinting to analyze the location of ribosomes containing phosphorylated RPS6 on endogenous mRNAs in cells. We find that RPS6 becomes progressively dephosphorylated on ribosomes as they translate an mRNA. As a consequence, average RPS6 phosphorylation is higher on mRNAs with short coding sequences (CDSs) compared to mRNAs with long CDSs. In particular, ribosomes translating on the endoplasmic reticulum are more rapidly dephosphorylated than cytosolic ribosomes. Loss of RPS6 phosphorylation causes a correspondingly larger drop in translation efficiency of mRNAs with short CDSs than long CDSs. Interestingly, mRNAs with 5’ TOP motifs are translated well also in the absence of RPS6 phosphorylation despite short CDS lengths, suggesting they are translated via a different mode. In sum this provides a dynamic view of RPS6 phosphorylation on ribosomes as they translate mRNAs in different subcellular localizations and the functional consequence on translation.
