## Supplemental Table 1 for "Phosphorylation of Ribosomal Protein S6 differentially affects mRNA translation based on ORF length"

### Sheet: Supplemental Table 1
Supplemetal Table 1: Full List of statistically significant results of PANTHER Enrichment Test: Cellular Component on p-RPS6 binding on all detected mRNAs in HeLa cells (Figure 3A)
PANTHER Enrichment Test: Cellular Component	number of genes	skewed towards low (-) or high (+) pS6 abundance	pvalue	p-value with FDR correction
plasma membrane part (GO:0044459)	836	-	0	0
nucleus (GO:0005634)	2310	+	0	0
intracellular organelle part (GO:0044446)	2137	+	0	0
cytosolic part (GO:0044445)	132	+	0	0
intracellular (GO:0005622)	5210	+	0	0
cell periphery (GO:0071944)	2078	-	0	0
ribosomal subunit (GO:0044391)	125	+	0	0
nuclear part (GO:0044428)	1001	+	0	0
membrane part (GO:0044425)	1338	-	0	0
intracellular part (GO:0044424)	5188	+	0	0
organelle part (GO:0044422)	2188	+	0	0
large ribosomal subunit (GO:0015934)	74	+	0	0
nuclear lumen (GO:0031981)	665	+	0	0
intrinsic component of plasma membrane (GO:0031226)	407	-	0	0
intrinsic component of membrane (GO:0031224)	647	-	0	0
membrane-enclosed lumen (GO:0031974)	745	+	0	0
integral component of plasma membrane (GO:0005887)	406	-	0	0
plasma membrane (GO:0005886)	2033	-	0	0
protein-containing complex (GO:0032991)	2138	+	0	0
intracellular organelle lumen (GO:0070013)	745	+	0	0
organelle lumen (GO:0043233)	745	+	0	0
intracellular non-membrane-bounded organelle (GO:0043232)	1063	+	0	0
intracellular membrane-bounded organelle (GO:0043231)	3624	+	0	0
cytosolic ribosome (GO:0022626)	87	+	0	0
cytosolic large ribosomal subunit (GO:0022625)	51	+	0	0
intracellular organelle (GO:0043229)	4162	+	0	0
non-membrane-bounded organelle (GO:0043228)	1063	+	0	0
membrane-bounded organelle (GO:0043227)	3668	+	0	0
organelle (GO:0043226)	4229	+	0	0
ribosome (GO:0005840)	133	+	0	0
ribonucleoprotein complex (GO:1990904)	420	+	0	0
integral component of membrane (GO:0016021)	635	-	0	0
cytoplasm (GO:0005737)	3234	+	0	0
nucleolus (GO:0005730)	159	+	0	0
cytoplasmic part (GO:0044444)	2326	+	1.11e-16	1.61e-15
catalytic complex (GO:1902494)	676	+	3.33e-16	4.7e-15
mitochondrion (GO:0005739)	400	+	3.33e-16	4.57e-15
cytosol (GO:0005829)	593	+	1.22e-15	1.63e-14
membrane (GO:0016020)	2274	-	5.66e-15	7.38e-14
neuron projection (GO:0043005)	214	-	5.77e-15	7.33e-14
mitochondrial protein complex (GO:0098798)	113	+	9.44e-15	1.17e-13
plasma membrane region (GO:0098590)	398	-	1.03e-14	1.25e-13
neuron part (GO:0097458)	291	-	1.4e-14	1.65e-13
small ribosomal subunit (GO:0015935)	51	+	5.58e-14	6.45e-13
plasma membrane bounded cell projection (GO:0120025)	335	-	7.08e-14	8e-13
extracellular region (GO:0005576)	345	-	1.53e-13	1.69e-12
extracellular region part (GO:0044421)	345	-	1.53e-13	1.66e-12
cell projection (GO:0042995)	349	-	1.36e-12	1.44e-11
mitochondrial part (GO:0044429)	207	+	2.41e-12	2.49e-11
mitochondrial inner membrane (GO:0005743)	103	+	1.31e-11	1.34e-10
cytosolic small ribosomal subunit (GO:0022627)	36	+	4.52e-11	4.5e-10
mitochondrial membrane part (GO:0044455)	91	+	4.68e-11	4.58e-10
nucleoplasm (GO:0005654)	395	+	6.46e-11	6.2e-10
inner mitochondrial membrane protein complex (GO:0098800)	62	+	6.58e-11	6.19e-10
transmembrane transporter complex (GO:1902495)	80	-	8.52e-11	7.87e-10
organelle inner membrane (GO:0019866)	112	+	1.42e-10	1.29e-09
cation channel complex (GO:0034703)	62	-	2.95e-10	2.63e-09
transporter complex (GO:1990351)	85	-	3.26e-10	2.86e-09
ion channel complex (GO:0034702)	76	-	3.64e-10	3.13e-09
nuclear DNA-directed RNA polymerase complex (GO:0055029)	67	+	4.88e-10	4.13e-09
DNA-directed RNA polymerase complex (GO:0000428)	68	+	9.67e-10	8.05e-09
mitochondrial envelope (GO:0005740)	155	+	1.28e-09	1.05e-08
RNA polymerase complex (GO:0030880)	69	+	2.54e-09	2.04e-08
transferase complex (GO:1990234)	401	+	5.86e-09	4.65e-08
extracellular space (GO:0005615)	280	-	5.99e-09	4.69e-08
nucleoplasm part (GO:0044451)	287	+	8.28e-09	6.37e-08
plasma membrane protein complex (GO:0098797)	150	-	1.14e-08	8.62e-08
mitochondrial membrane (GO:0031966)	143	+	1.22e-08	9.12e-08
mitochondrial respirasome (GO:0005746)	36	+	2.38e-08	1.75e-07
chromosome (GO:0005694)	259	+	4.77e-08	3.46e-07
respirasome (GO:0070469)	38	+	5.41e-08	3.87e-07
RNA polymerase II, holoenzyme (GO:0016591)	48	+	6.01e-08	4.24e-07
receptor complex (GO:0043235)	91	-	6.37e-08	4.43e-07
extracellular matrix (GO:0031012)	101	-	6.39e-08	4.39e-07
U5 snRNP (GO:0005682)	58	+	6.94e-08	4.7e-07
cell part (GO:0044464)	6063	+	7.03e-08	4.7e-07
cell (GO:0005623)	6063	+	7.03e-08	4.64e-07
small nuclear ribonucleoprotein complex (GO:0030532)	74	+	8.08e-08	5.26e-07
Sm-like protein family complex (GO:0120114)	77	+	8.21e-08	5.28e-07
somatodendritic compartment (GO:0036477)	81	-	1.08e-07	6.88e-07
spliceosomal complex (GO:0005681)	103	+	1.32e-07	8.28e-07
chromosomal part (GO:0044427)	247	+	1.4e-07	8.69e-07
spliceosomal snRNP complex (GO:0097525)	73	+	1.41e-07	8.62e-07
chromosomal region (GO:0098687)	70	+	1.56e-07	9.42e-07
preribosome (GO:0030684)	71	+	2.03e-07	1.21e-06
respiratory chain complex (GO:0098803)	36	+	2.26e-07	1.34e-06
nucleolar part (GO:0044452)	69	+	3.37e-07	1.97e-06
chromosome, centromeric region (GO:0000775)	43	+	6.8e-07	3.93e-06
cell projection part (GO:0044463)	172	-	1.82e-06	1.04e-05
plasma membrane bounded cell projection part (GO:0120038)	172	-	1.82e-06	1.03e-05
envelope (GO:0031975)	242	+	2.31e-06	1.29e-05
organelle envelope (GO:0031967)	242	+	2.31e-06	1.28e-05
cell surface (GO:0009986)	114	-	5.55e-06	3.03e-05
dendritic tree (GO:0097447)	63	-	6.88e-06	3.72e-05
dendrite (GO:0030425)	63	-	6.88e-06	3.68e-05
kinetochore (GO:0000776)	34	+	1.3e-05	6.88e-05
collagen-containing extracellular matrix (GO:0062023)	52	-	1.33e-05	6.95e-05
collagen trimer (GO:0005581)	14	-	1.51e-05	7.84e-05
U4 snRNP (GO:0005687)	23	+	1.82e-05	9.35e-05
organellar ribosome (GO:0000313)	35	+	1.91e-05	9.72e-05
mitochondrial ribosome (GO:0005761)	35	+	1.91e-05	9.62e-05
transferase complex, transferring phosphorus-containing groups (GO:0061695)	155	+	2.23e-05	0.000111
nuclear chromosome (GO:0000228)	186	+	3.36e-05	0.000166
nuclear chromosome part (GO:0044454)	182	+	5.68e-05	0.000278
mitochondrial respiratory chain complex I (GO:0005747)	23	+	5.92e-05	0.000287
spindle (GO:0005819)	58	+	6.76e-05	0.000324
Prp19 complex (GO:0000974)	42	+	6.83e-05	0.000324
catalytic step 2 spliceosome (GO:0071013)	42	+	6.83e-05	0.000321
nuclear speck (GO:0016607)	22	+	7.18e-05	0.000335
NADH dehydrogenase complex (GO:0030964)	24	+	8.4e-05	0.000388
respiratory chain complex I (GO:0045271)	24	+	8.4e-05	0.000384
mitochondrial matrix (GO:0005759)	58	+	8.82e-05	0.0004
U4/U6 x U5 tri-snRNP complex (GO:0046540)	19	+	9.73e-05	0.000437
cellular_component (GO:0005575)	6430	+	9.76e-05	0.000435
Lsm2-8 complex (GO:0120115)	25	+	0.000124	0.000546
U6 snRNP (GO:0005688)	25	+	0.000124	0.000541
leading edge membrane (GO:0031256)	14	-	0.000145	0.000631
peptidase complex (GO:1905368)	50	+	0.000148	0.000639
RNA polymerase II, core complex (GO:0005665)	11	+	0.000155	0.00066
Unclassified (UNCLASSIFIED)	6767	-	0.000166	0.000702
RNA polymerase I complex (GO:0005736)	11	+	0.00018	0.000757
cell leading edge (GO:0031252)	24	-	0.000212	0.000884
cytoplasmic ribonucleoprotein granule (GO:0036464)	62	+	0.000223	0.000921
ribonucleoprotein granule (GO:0035770)	62	+	0.000223	0.000914
synapse part (GO:0044456)	123	-	0.000232	0.000942
nuclear body (GO:0016604)	37	+	0.000255	0.00103
protein acetyltransferase complex (GO:0031248)	51	+	0.00031	0.00124
acetyltransferase complex (GO:1902493)	51	+	0.00031	0.00123
integral component of mitochondrial membrane (GO:0032592)	31	+	0.000338	0.00133
origin recognition complex (GO:0000808)	27	+	0.000365	0.00143
transcription factor TFIIH core complex (GO:0000439)	9	+	0.000394	0.00153
transcription factor TFIIH holo complex (GO:0005675)	9	+	0.000394	0.00152
axon (GO:0030424)	68	-	0.000407	0.00155
synapse (GO:0045202)	131	-	0.000416	0.00158
inner dynein arm (GO:0036156)	11	-	0.000453	0.00171
oxidoreductase complex (GO:1990204)	41	+	0.000492	0.00184
spindle microtubule (GO:0005876)	13	+	0.000547	0.00203
preribosome, small subunit precursor (GO:0030688)	8	+	0.000554	0.00204
t-UTP complex (GO:0034455)	49	+	0.000601	0.0022
intrinsic component of mitochondrial membrane (GO:0098573)	33	+	0.000653	0.00237
integral component of mitochondrial inner membrane (GO:0031305)	23	+	0.000707	0.00255
intrinsic component of mitochondrial inner membrane (GO:0031304)	23	+	0.000707	0.00253
endopeptidase complex (GO:1905369)	36	+	0.000727	0.00258
proteasome complex (GO:0000502)	36	+	0.000727	0.00256
SNARE complex (GO:0031201)	35	+	0.000741	0.0026
postsynaptic membrane (GO:0045211)	30	-	0.000779	0.00271
organelle membrane (GO:0031090)	542	+	0.000786	0.00272
P-body (GO:0000932)	37	+	0.000883	0.00303
postsynapse (GO:0098794)	58	-	0.000931	0.00318
U1 snRNP (GO:0005685)	22	+	0.00107	0.00361
neuronal cell body (GO:0043025)	29	-	0.00124	0.00416
cell body (GO:0044297)	29	-	0.00124	0.00413
synaptic membrane (GO:0097060)	47	-	0.0013	0.00433
mitochondrial small ribosomal subunit (GO:0005763)	12	+	0.00138	0.00455
condensed chromosome, centromeric region (GO:0000779)	21	+	0.00169	0.00553
coated vesicle (GO:0030135)	63	+	0.00174	0.00568
RNA polymerase III complex (GO:0005666)	17	+	0.00174	0.00564
polysome (GO:0005844)	13	+	0.00178	0.00571
cell projection membrane (GO:0031253)	19	-	0.00192	0.00614
small-subunit processome (GO:0032040)	35	+	0.00212	0.00673
small nucleolar ribonucleoprotein complex (GO:0005732)	12	+	0.00213	0.00673
basement membrane (GO:0005604)	25	-	0.00235	0.00736
axonemal microtubule (GO:0005879)	9	-	0.00237	0.00737
spindle pole (GO:0000922)	16	+	0.00269	0.00833
histone acetyltransferase complex (GO:0000123)	44	+	0.00284	0.00875
cytochrome complex (GO:0070069)	10	+	0.00294	0.00899
condensed chromosome kinetochore (GO:0000777)	16	+	0.00301	0.00916
Golgi-associated vesicle (GO:0005798)	56	+	0.00376	0.0114
axonemal central apparatus (GO:1990716)	8	-	0.00384	0.0115
replication fork (GO:0005657)	27	+	0.00403	0.0121
MCM core complex (GO:0097373)	31	+	0.00505	0.015
MCM complex (GO:0042555)	31	+	0.00505	0.0149
NuA4 histone acetyltransferase complex (GO:0035267)	19	+	0.00509	0.015
nuclear pre-replicative complex (GO:0005656)	22	+	0.00527	0.0154
pre-replicative complex (GO:0036387)	22	+	0.00527	0.0153
axoneme part (GO:0044447)	20	-	0.00537	0.0155
mitochondrial large ribosomal subunit (GO:0005762)	20	+	0.00561	0.0161
external side of plasma membrane (GO:0009897)	44	-	0.00589	0.0168
DNA replication preinitiation complex (GO:0031261)	21	+	0.00595	0.0169
TIM23 mitochondrial import inner membrane translocase complex (GO:0005744)	12	+	0.0066	0.0186
U2 snRNP (GO:0005686)	31	+	0.007	0.0196
condensed nuclear chromosome, centromeric region (GO:0000780)	14	+	0.00821	0.0229
GINS complex (GO:0000811)	20	+	0.00829	0.023
condensed chromosome (GO:0000793)	41	+	0.00874	0.0241
ribonuclease P complex (GO:0030677)	5	+	0.00904	0.0248
protein-DNA complex (GO:0032993)	29	+	0.00906	0.0248
axonemal outer doublet (GO:0097545)	7	-	0.0096	0.0261
axonemal central pair (GO:0097540)	7	-	0.0096	0.0259
C2 axonemal microtubule (GO:1990720)	7	-	0.0096	0.0258
C1 axonemal microtubule (GO:1990719)	7	-	0.0096	0.0257
9+2 motile cilium (GO:0097729)	7	-	0.0096	0.0255
B axonemal microtubule (GO:0097650)	7	-	0.0096	0.0254
A axonemal microtubule (GO:0097649)	7	-	0.0096	0.0253
RNA polymerase II transcription factor complex (GO:0090575)	95	+	0.00963	0.0252
integral component of organelle membrane (GO:0031301)	124	+	0.0103	0.0267
COPII-coated ER to Golgi transport vesicle (GO:0030134)	36	+	0.0105	0.0271
voltage-gated calcium channel complex (GO:0005891)	9	-	0.0108	0.0278
nuclear origin of replication recognition complex (GO:0005664)	6	+	0.0108	0.0278
mitochondrial respiratory chain complex III (GO:0005750)	5	+	0.0116	0.0297
axoneme (GO:0005930)	43	-	0.0117	0.0296
PcG protein complex (GO:0031519)	15	+	0.0117	0.0295
Arp2/3 protein complex (GO:0005885)	10	+	0.0118	0.0296
CMG complex (GO:0071162)	19	+	0.0131	0.0329
nuclear replication fork (GO:0043596)	19	+	0.0131	0.0327
sperm part (GO:0097223)	9	-	0.0137	0.0339
preribosome, large subunit precursor (GO:0030687)	21	+	0.0139	0.0342
chromosome, telomeric region (GO:0000781)	26	+	0.0152	0.0374
synaptic vesicle membrane (GO:0030672)	24	-	0.0154	0.0375
ciliary plasm (GO:0097014)	45	-	0.0157	0.0383
sarcolemma (GO:0042383)	13	-	0.0158	0.0383
side of membrane (GO:0098552)	91	-	0.0167	0.0401
leaflet of membrane bilayer (GO:0097478)	91	-	0.0167	0.04
nuclear chromosome, telomeric region (GO:0000784)	25	+	0.018	0.043
proteasome core complex, alpha-subunit complex (GO:0019773)	8	+	0.0185	0.0438
ubiquitin ligase complex (GO:0000151)	121	+	0.0193	0.0456
transcription factor complex (GO:0005667)	160	+	0.0193	0.0455
intrinsic component of organelle membrane (GO:0031300)	129	+	0.02	0.0469
late endosome (GO:0005770)	33	+	0.0209	0.0487
