## Supplemental Table 2 for "Phosphorylation of Ribosomal Protein S6 differentially affects mRNA translation based on ORF length"

### Sheet: Supplemental Table 2
Supplemental Table 2: Full list of statistically significant results of Gene Set Overrepresentation of Cellular Component in 1637 genes with low p-RPS6 ribosomes relative to total ribosomes (Figure 3B)
PANTHER GO Enrichment: Cellular Component	Number in Background list (all detected genes)	Observed Number	Expected Number	Enrichemnt/Deenrichment	Fold-Enrichment	p-Value	p-vlaue with FDR Correction
leading edge membrane (GO:0031256)	14	8	1.75	+	4.58	0.00173	0.00974
postsynaptic specialization membrane (GO:0099634)	15	7	1.87	+	3.74	0.00774	0.0386
postsynaptic density membrane (GO:0098839)	15	7	1.87	+	3.74	0.00774	0.0382
cation channel complex (GO:0034703)	62	27	7.74	+	3.49	6.76e-07	9.04e-06
postsynaptic membrane (GO:0045211)	30	13	3.74	+	3.47	0.000548	0.00366
cell projection membrane (GO:0031253)	19	8	2.37	+	3.37	0.00724	0.0364
transmembrane transporter complex (GO:1902495)	80	32	9.98	+	3.21	3e-07	4.48e-06
ion channel complex (GO:0034702)	76	30	9.48	+	3.16	8.7e-07	1.13e-05
transporter complex (GO:1990351)	85	32	10.61	+	3.02	8.79e-07	1.12e-05
cell leading edge (GO:0031252)	24	9	3	+	3	0.00811	0.0396
neuronal cell body (GO:0043025)	29	10	3.62	+	2.76	0.00856	0.0414
cell body (GO:0044297)	29	10	3.62	+	2.76	0.00856	0.041
synaptic membrane (GO:0097060)	47	16	5.87	+	2.73	0.00172	0.00981
integral component of plasma membrane (GO:0005887)	406	137	50.67	+	2.7	4.18e-21	3.03e-19
intrinsic component of plasma membrane (GO:0031226)	407	137	50.79	+	2.7	4.76e-21	3.02e-19
neuron projection (GO:0043005)	214	71	26.71	+	2.66	4.57e-11	8.93e-10
neuron to neuron synapse (GO:0098984)	37	12	4.62	+	2.6	0.00929	0.0441
postsynaptic specialization (GO:0099572)	37	12	4.62	+	2.6	0.00929	0.0437
asymmetric synapse (GO:0032279)	37	12	4.62	+	2.6	0.00929	0.0433
postsynaptic density (GO:0014069)	37	12	4.62	+	2.6	0.00929	0.0429
postsynapse (GO:0098794)	58	18	7.24	+	2.49	0.00149	0.0089
axon (GO:0030424)	68	21	8.49	+	2.47	0.000931	0.00584
neuron part (GO:0097458)	291	88	36.32	+	2.42	1.12e-11	2.37e-10
somatodendritic compartment (GO:0036477)	81	24	10.11	+	2.37	0.000474	0.00321
dendritic tree (GO:0097447)	63	18	7.86	+	2.29	0.0037	0.0196
dendrite (GO:0030425)	63	18	7.86	+	2.29	0.0037	0.0194
plasma membrane part (GO:0044459)	836	230	104.33	+	2.2	1e-24	1.7e-22
plasma membrane bounded cell projection (GO:0120025)	335	92	41.81	+	2.2	3.2e-10	5.41e-09
plasma membrane region (GO:0098590)	398	109	49.67	+	2.19	5.95e-12	1.51e-10
synapse part (GO:0044456)	123	33	15.35	+	2.15	0.00026	0.00194
cell projection (GO:0042995)	349	92	43.56	+	2.11	1.73e-09	2.75e-08
integral component of membrane (GO:0016021)	635	167	79.25	+	2.11	2e-16	8.47e-15
intrinsic component of membrane (GO:0031224)	647	168	80.75	+	2.08	3.77e-16	1.37e-14
synapse (GO:0045202)	131	34	16.35	+	2.08	0.000388	0.00274
cell surface (GO:0009986)	114	29	14.23	+	2.04	0.00116	0.00719
plasma membrane protein complex (GO:0098797)	150	38	18.72	+	2.03	0.000239	0.00181
extracellular matrix (GO:0031012)	101	25	12.6	+	1.98	0.00386	0.02
cell projection part (GO:0044463)	172	40	21.47	+	1.86	0.000834	0.00543
plasma membrane bounded cell projection part (GO:0120038)	172	40	21.47	+	1.86	0.000834	0.00536
extracellular region (GO:0005576)	345	78	43.06	+	1.81	6.22e-06	6.32e-05
extracellular region part (GO:0044421)	345	78	43.06	+	1.81	6.22e-06	6.2e-05
extracellular space (GO:0005615)	280	60	34.94	+	1.72	0.000307	0.00219
membrane part (GO:0044425)	1338	269	166.98	+	1.61	4.75e-13	1.27e-11
plasma membrane (GO:0005886)	2033	357	253.72	+	1.41	2.79e-10	5.07e-09
cell periphery (GO:0071944)	2078	362	259.34	+	1.4	4.9e-10	8.03e-09
membrane (GO:0016020)	2274	371	283.8	+	1.31	2.42e-07	3.73e-06
Unclassified (UNCLASSIFIED)	6767	911	844.53	+	1.08	0.00203	0.0113
cellular_component (GO:0005575)	6430	736	802.47	-	0.92	0.00203	0.0112
cell part (GO:0044464)	6063	657	756.67	-	0.87	3.32e-06	3.75e-05
cell (GO:0005623)	6063	657	756.67	-	0.87	3.32e-06	3.66e-05
vacuole (GO:0005773)	932	82	116.31	-	0.7	0.00129	0.00782
endomembrane system (GO:0012505)	860	75	107.33	-	0.7	0.00149	0.0088
organelle (GO:0043226)	4229	351	527.78	-	0.67	5.98e-20	3.38e-18
intracellular part (GO:0044424)	5188	417	647.47	-	0.64	1.29e-29	3.27e-27
intracellular (GO:0005622)	5210	417	650.21	-	0.64	2.97e-30	1.51e-27
intracellular organelle (GO:0043229)	4162	332	519.42	-	0.64	1.49e-22	1.51e-20
membrane-bounded organelle (GO:0043227)	3668	280	457.77	-	0.61	2.55e-22	2.16e-20
cytoplasm (GO:0005737)	3234	245	403.61	-	0.61	1.11e-19	5.61e-18
intracellular non-membrane-bounded organelle (GO:0043232)	1063	80	132.66	-	0.6	1.45e-06	1.8e-05
non-membrane-bounded organelle (GO:0043228)	1063	80	132.66	-	0.6	1.45e-06	1.76e-05
intracellular membrane-bounded organelle (GO:0043231)	3624	272	452.28	-	0.6	3.73e-23	4.74e-21
nucleus (GO:0005634)	2310	170	288.29	-	0.59	9.98e-15	3.17e-13
protein-containing complex (GO:0032991)	2138	155	266.82	-	0.58	4.16e-14	1.24e-12
cytoplasmic part (GO:0044444)	2326	165	290.29	-	0.57	2.03e-16	7.94e-15
organelle part (GO:0044422)	2188	153	273.06	-	0.56	6.84e-16	2.32e-14
intracellular organelle part (GO:0044446)	2137	142	266.7	-	0.53	1.44e-17	6.64e-16
catalytic complex (GO:1902494)	676	44	84.37	-	0.52	3.43e-06	3.71e-05
organelle membrane (GO:0031090)	542	35	67.64	-	0.52	3.39e-05	0.000297
transferase complex (GO:1990234)	401	25	50.05	-	0.5	0.00022	0.0017
cytosol (GO:0005829)	593	34	74.01	-	0.46	6.68e-07	9.17e-06
nucleoplasm (GO:0005654)	395	22	49.3	-	0.45	3.57e-05	0.000303
endoplasmic reticulum (GO:0005783)	356	18	44.43	-	0.41	2.59e-05	0.000235
nuclear part (GO:0044428)	1001	50	124.93	-	0.4	9.13e-14	2.58e-12
nuclear chromosome part (GO:0044454)	182	9	22.71	-	0.4	0.00342	0.0183
nucleoplasm part (GO:0044451)	287	14	35.82	-	0.39	0.000124	0.000968
nuclear chromosome (GO:0000228)	186	9	23.21	-	0.39	0.00257	0.0141
nuclear lumen (GO:0031981)	665	31	82.99	-	0.37	2.91e-10	5.09e-09
membrane-enclosed lumen (GO:0031974)	745	34	92.98	-	0.37	1.01e-11	2.44e-10
intracellular organelle lumen (GO:0070013)	745	34	92.98	-	0.37	1.01e-11	2.33e-10
organelle lumen (GO:0043233)	745	34	92.98	-	0.37	1.01e-11	2.23e-10
chromosomal part (GO:0044427)	247	10	30.83	-	0.32	5.04e-05	0.000413
chromosome (GO:0005694)	259	10	32.32	-	0.31	1.98e-05	0.000183
nuclear outer membrane-endoplasmic reticulum membrane network (GO:0042175)	175	6	21.84	-	0.27	0.000287	0.00208
integral component of organelle membrane (GO:0031301)	124	4	15.48	-	0.26	0.00167	0.00966
intrinsic component of organelle membrane (GO:0031300)	129	4	16.1	-	0.25	0.00121	0.0074
endoplasmic reticulum part (GO:0044432)	201	6	25.09	-	0.24	2.74e-05	0.000244
endoplasmic reticulum membrane (GO:0005789)	174	5	21.72	-	0.23	6.28e-05	0.000506
ribonucleoprotein complex (GO:1990904)	420	11	52.42	-	0.21	2.93e-11	5.95e-10
Sm-like protein family complex (GO:0120114)	77	2	9.61	-	0.21	0.0106	0.0487
mitochondrion (GO:0005739)	400	10	49.92	-	0.2	4.74e-11	8.92e-10
envelope (GO:0031975)	242	6	30.2	-	0.2	5.96e-07	8.66e-06
organelle envelope (GO:0031967)	242	6	30.2	-	0.2	5.96e-07	8.42e-06
mitochondrial part (GO:0044429)	207	5	25.83	-	0.19	2.65e-06	3.14e-05
nucleolus (GO:0005730)	159	3	19.84	-	0.15	1.31e-05	0.000123
organelle inner membrane (GO:0019866)	112	2	13.98	-	0.14	0.000266	0.00196
cytosolic part (GO:0044445)	132	2	16.47	-	0.12	4.08e-05	0.00034
mitochondrial membrane (GO:0031966)	143	2	17.85	-	0.11	1.3e-05	0.000125
large ribosomal subunit (GO:0015934)	74	1	9.24	-	0.11	0.00266	0.0144
mitochondrial envelope (GO:0005740)	155	2	19.34	-	0.1	4.28e-06	4.53e-05
cytosolic ribosome (GO:0022626)	87	1	10.86	-	0.09	0.000881	0.00559
mitochondrial inner membrane (GO:0005743)	103	1	12.85	-	0.08	0.000116	0.000919
ribosomal subunit (GO:0044391)	125	1	15.6	-	0.06	1.08e-05	0.000106
ribosome (GO:0005840)	133	1	16.6	-	0.06	5e-06	5.19e-05
mitochondrial membrane part (GO:0044455)	91	0	11.36	-	< 0.01	3.41e-05	0.000293
nucleolar part (GO:0044452)	69	0	8.61	-	< 0.01	0.000691	0.00456
t-UTP complex (GO:0034455)	49	0	6.12	-	< 0.01	0.0052	0.0267
small ribosomal subunit (GO:0015935)	51	0	6.36	-	< 0.01	0.00553	0.0281
mitochondrial protein complex (GO:0098798)	113	0	14.1	-	< 0.01	2.81e-06	3.24e-05
inner mitochondrial membrane protein complex (GO:0098800)	62	0	7.74	-	< 0.01	0.0016	0.00936
chromosomal region (GO:0098687)	70	0	8.74	-	< 0.01	0.000418	0.00291
preribosome (GO:0030684)	71	0	8.86	-	< 0.01	0.000425	0.00292
