## Supplemental Table 3 for "Phosphorylation of Ribosomal Protein S6 differentially affects mRNA translation based on ORF length"

### Sheet: GO Statistical Enrichment Cellu
Supplemetal Table 3: Full List of statistically significant results of PANTHER Enrichment Test: Cellular Component on p-RPS6 binding on all detected mRNAs in MEFs
PANTHER GO Enrichment: Cellular Component	number of genes	skewed towards low (-) or high (+) pS6 abundance	pvalue	p-value with FDR correction
intrinsic component of membrane (GO:0031224)	1942	-	0	0
ribosome (GO:0005840)	203	+	0	0
integral component of membrane (GO:0016021)	1887	-	0	0
organelle subcompartment (GO:0031984)	704	-	0	0
cytosolic ribosome (GO:0022626)	98	+	0	0
ribosomal subunit (GO:0044391)	178	+	0	0
cytosolic large ribosomal subunit (GO:0022625)	54	+	1.11e-15	2.85e-13
endomembrane system (GO:0012505)	2439	-	1.33e-15	2.99e-13
Golgi apparatus (GO:0005794)	962	-	6.11e-14	1.22e-11
large ribosomal subunit (GO:0015934)	111	+	2.53e-13	4.55e-11
nuclear outer membrane-endoplasmic reticulum membrane network (GO:0042175)	426	-	3.03e-12	4.96e-10
endoplasmic reticulum subcompartment (GO:0098827)	418	-	1.99e-11	2.98e-09
endoplasmic reticulum membrane (GO:0005789)	405	-	4.68e-11	6.46e-09
cytosolic small ribosomal subunit (GO:0022627)	43	+	8.98e-11	1.15e-08
endoplasmic reticulum (GO:0005783)	1105	-	1.6e-10	1.92e-08
organelle membrane (GO:0031090)	1545	-	2.34e-10	2.63e-08
ribonucleoprotein complex (GO:1990904)	621	+	6.43e-10	6.79e-08
small ribosomal subunit (GO:0015935)	72	+	1.68e-09	1.68e-07
Golgi apparatus subcompartment (GO:0098791)	351	-	2.97e-08	2.81e-06
membrane (GO:0016020)	4019	-	3.59e-08	3.23e-06
non-membrane-bounded organelle (GO:0043228)	3042	+	5.27e-08	4.51e-06
intracellular non-membrane-bounded organelle (GO:0043232)	3033	+	7.32e-08	5.98e-06
intracellular protein-containing complex (GO:0140535)	624	-	1.99e-07	1.56e-05
polysomal ribosome (GO:0042788)	28	+	2.52e-07	1.88e-05
bounding membrane of organelle (GO:0098588)	764	-	6.14e-07	4.42e-05
vacuole (GO:0005773)	357	-	1.91e-06	0.000132
intrinsic component of plasma membrane (GO:0031226)	412	-	5.04e-06	0.000335
Golgi membrane (GO:0000139)	201	-	5.13e-06	0.000329
vesicle tethering complex (GO:0099023)	58	-	6.61e-06	0.00041
membrane protein complex (GO:0098796)	670	-	9.65e-06	0.000578
axonemal dynein complex (GO:0005858)	11	+	1.67e-05	0.000969
integral component of plasma membrane (GO:0005887)	383	-	1.82e-05	0.00102
lytic vacuole (GO:0000323)	298	-	1.87e-05	0.00102
lysosome (GO:0005764)	298	-	1.87e-05	0.000987
protein serine/threonine phosphatase complex (GO:0008287)	38	-	5.17e-05	0.00266
phosphatase complex (GO:1903293)	38	-	5.17e-05	0.00258
intraciliary transport particle (GO:0030990)	26	-	5.44e-05	0.00264
inner dynein arm (GO:0036156)	7	+	5.57e-05	0.00263
polysome (GO:0005844)	61	+	6.14e-05	0.00283
intrinsic component of endoplasmic reticulum membrane (GO:0031227)	129	-	0.000118	0.0053
spindle (GO:0005819)	274	-	0.000124	0.00542
chromosomal region (GO:0098687)	255	-	0.000128	0.00546
nucleolus (GO:0005730)	708	+	0.000149	0.00623
vacuolar membrane (GO:0005774)	140	-	0.000166	0.00676
vesicle (GO:0031982)	1211	-	0.000181	0.00724
actin filament bundle (GO:0032432)	62	+	0.000208	0.00814
integral component of endoplasmic reticulum membrane (GO:0030176)	125	-	0.000232	0.00887
catalytic complex (GO:1902494)	1157	-	0.000262	0.00981
chromosome, centromeric region (GO:0000775)	174	-	0.000331	0.0121
intracellular vesicle (GO:0097708)	1148	-	0.000335	0.012
integrator complex (GO:0032039)	17	-	0.00041	0.0145
intrinsic component of organelle membrane (GO:0031300)	295	-	0.000413	0.0143
endoplasmic reticulum protein-containing complex (GO:0140534)	120	-	0.000427	0.0145
contractile actin filament bundle (GO:0097517)	56	+	0.000437	0.0145
stress fiber (GO:0001725)	56	+	0.000437	0.0143
cytoplasmic vesicle (GO:0031410)	1143	-	0.000449	0.0144
intraciliary transport particle B (GO:0030992)	19	-	0.000477	0.015
integral component of organelle membrane (GO:0031301)	272	-	0.000516	0.016
trans-Golgi network (GO:0005802)	162	-	0.000593	0.018
actomyosin (GO:0042641)	65	+	0.000732	0.0219
transferase complex (GO:1990234)	652	-	0.000746	0.022
Cul4-RING E3 ubiquitin ligase complex (GO:0080008)	28	-	0.000762	0.0221
preribosome (GO:0030684)	77	+	0.000986	0.0281
peptidase complex (GO:1905368)	88	-	0.00106	0.0298
mitotic spindle (GO:0072686)	130	-	0.00107	0.0297
late endosome (GO:0005770)	155	-	0.00122	0.0332
lytic vacuole membrane (GO:0098852)	99	-	0.00126	0.0338
lysosomal membrane (GO:0005765)	99	-	0.00126	0.0333
myofilament (GO:0036379)	9	+	0.00139	0.0362
mitochondrial matrix (GO:0005759)	237	+	0.00142	0.0364
nuclear envelope (GO:0005635)	308	-	0.0015	0.0381
Hrd1p ubiquitin ligase ERAD-L complex (GO:0000839)	6	-	0.00155	0.0386
Hrd1p ubiquitin ligase complex (GO:0000836)	6	-	0.00155	0.0381
ER ubiquitin ligase complex (GO:0000835)	6	-	0.00155	0.0376
myofibril (GO:0030016)	109	+	0.0016	0.0383
actin cytoskeleton (GO:0015629)	312	+	0.00172	0.0407
sarcomere (GO:0030017)	96	+	0.00176	0.0411
keratin filament (GO:0045095)	6	+	0.0018	0.0414
organellar ribosome (GO:0000313)	86	+	0.00193	0.0439
mitochondrial ribosome (GO:0005761)	86	+	0.00193	0.0434
spectrin-associated cytoskeleton (GO:0014731)	4	+	0.00197	0.0437
Derlin-1 retrotranslocation complex (GO:0036513)	7	-	0.0021	0.0461
contractile fiber (GO:0043292)	118	+	0.00225	0.0486
secretory granule (GO:0030141)	147	-	0.00226	0.0483
