## Supplemental Table 4 for "Phosphorylation of Ribosomal Protein S6 differentially affects mRNA translation based on ORF length"

### Sheet: Sheet1
Supplemental Table 3: Antibodies used in this study
Antigen	Provider and Product Number	Blotting Dilution
Tubulin	T9026 Sigma	1:2500
RPS15	Atlas HPA054510	1:250
RPLP0	Atlas HPA003512	1:250
p-S6K (Thr389)	Cell Signaling 9205L	1:1000
S6K	Cell Signaling 9202	1:1000
p-4E-BP1 (Ser65)	Cell Signaling #9451	1:1000
4E-BP1	Cell Signaling 9452	1:1000
p-RPS6	Cell Signaling 4857 + 4858	1:1000
RPS6	Cell Signaling 2317	1:1000
RPS10	ProteinTechGroup 14894-1-AP	1:1000
RPL35	Human Protein Atlas HPA006047	1:250
RPL18	Abcam ab94536	1:1000
RPL32	Human Protein Atlas HPA047501	1:250
